# On the robustness of inference of association with the gut microbiota in stool, swab and mucosal tissue samples

**DOI:** 10.1101/2021.02.04.429844

**Authors:** Shan Sun, Xiangzhu Zhu, Xiang Huang, Harvey J. Murff, Reid M. Ness, Douglas L. Seidner, Alicia Sorgen, Ivory Blakley, Chang Yu, Qi Dai, M. Andrea Azcarate-Peril, Martha J. Shrubsole, Anthony A. Fodor

**Author notes:** **Corresponding Author:** Anthony A. Fodor, Department of Bioinformatics and Genomics University of North Carolina at Charlotte 9331 Robert D. Snyder Rd, Room 361 Charlotte, NC 28223. These authors contributed equally to this work (Martha J. Shrubsole, Anthony A. Fodor).

## Abstract

The gut microbiota plays an important role in human health and disease. Stool, swab and mucosal tissue samples have been used in individual studies to survey the microbial community but the consequences of using these different sample types are not completely understood. We previously reported differences in microbial community composition with 16S rRNA amplicon sequencing between stool, swab and mucosal tissue samples. Here, we extended the previous study to a larger cohort and performed shotgun metagenome sequencing of 1,397 stool, swab and mucosal tissue samples from 240 participants. Consistent with previous results, taxonomic composition of stool and swab samples was distinct, but still more similar to each other than mucosal tissue samples, which had a substantially different community composition, characterized by a high relative abundance of the mucus metabolizers *Bacteroides* and *Subdoligranulum,* as well as bacteria with higher tolerance for oxidative stress such as *Escherichia*. As has been previously reported, functional profiles were more uniform across sample types than taxonomic profiles with differences between stool and swab samples smaller, but mucosal tissue samples remained distinct from the other two types. When the taxonomic and functional profiles of different sample types were used for inference in association with host phenotypes of age, sex, body mass index (BMI), antibiotics or non-steroidal anti-inflammatory drugs (NSAIDs) use, hypothesis testing using either stool or swab gave broadly similar results, but inference performed on mucosal tissue samples gave results that were generally less consistent with either stool or swab. Our study represents an important resource for the experimental design of studies aimed to understand microbiota perturbations specific to defined micro niches within the human intestinal tract.
