## Supplementary material for "On the robustness of inference of association with the gut microbiota in stool, swab and mucosal tissue samples": TableS2.csv

	Stool vs Swab		Stool vs Tissue		Swab vs Tissue
	P-value	adjusted P-value	P-value	adjusted P-value	P-value	adjusted P-value
Abiotrophia	0.452591543	0.60888228	2.50E-25	3.37E-25	2.48E-18	3.49E-18
Acidaminococcaceae_unclassified	0.498912901	0.661942759	3.64E-16	4.39E-16	2.58E-12	3.21E-12
Acidaminococcus	0.565293115	0.731849162	0.041848882	0.043694972	0.178654247	0.183106018
Acinetobacter	0.413615549	0.567359103	NA	NA	1.73E-16	2.24E-16
Actinobacillus	0.467048439	0.624178724	1.86E-23	2.44E-23	NA	NA
Actinobaculum	0.175222699	0.291482021	NA	NA	6.95E-11	8.37E-11
Actinomyces	9.41E-08	6.97E-07	3.31E-24	4.46E-24	0.514297121	0.518452977
Adlercreutzia	8.27E-19	1.50E-17	6.30E-16	7.64E-16	0.246242312	0.250587988
Aerococcus	0.461821726	0.617022942	NA	NA	4.02E-18	5.60E-18
Aggregatibacter	0.485367264	0.647093615	3.28E-23	4.33E-23	3.19E-16	4.15E-16
Agromyces	0.431576473	0.592749388	NA	NA	1.69E-17	2.35E-17
Akkermansia	5.50E-14	7.63E-13	1.48E-14	1.81E-14	0.627393454	0.63211375
Alistipes	1.87E-53	1.93E-51	1.55E-113	4.16E-112	1.45E-68	2.20E-67
Alloprevotella	0.306308064	0.45479188	1.79E-25	2.44E-25	1.50E-14	1.93E-14
Alloscardovia	0.179484314	0.293016361	4.76E-26	6.65E-26	2.37E-11	2.89E-11
Alphapapillomavirus	0.419981714	0.583198239	NA	NA	6.29E-17	8.62E-17
Alphatorquevirus	0.440710731	0.608082145	2.37E-27	3.42E-27	NA	NA
Anaerococcus	7.89E-06	4.43E-05	NA	NA	0.004661593	0.004949371
Anaerofustis	0.520891863	0.690151555	1.21E-22	1.59E-22	NA	NA
Anaeroglobus	0.329492158	0.488108451	1.41E-25	1.91E-25	3.14E-14	3.88E-14
Anaerostipes	4.22E-11	4.60E-10	2.89E-07	3.25E-07	0.0531633	0.055062931
Anaerotruncus	0.744601778	0.863936072	2.40E-21	3.08E-21	1.19E-22	2.13E-22
Arcobacter	0.481850624	0.639058186	5.04E-26	7.00E-26	1.07E-14	1.38E-14
Aspergillaceae_unclassified	0.475692145	0.640289046	NA	NA	3.58E-19	5.23E-19
Atopobium	0.1496932	0.267354434	4.05E-22	5.21E-22	5.80E-10	6.96E-10
Bacillus	0.473899203	0.643951059	9.64E-24	1.28E-23	4.07E-13	4.99E-13
Bacteroidales_noname	0.000441627	0.002057467	3.07E-06	3.42E-06	0.000748838	0.000814425
Bacteroides	1.38E-31	7.15E-30	4.75E-137	7.65E-135	4.50E-114	4.27E-112
Barnesiella	0.161280019	0.348617745	0.08442757	0.087600337	0.029803268	0.031417224
Begomovirus	0.448485225	0.630575379	2.87E-26	3.92E-26	NA	NA
Betapapillomavirus	0.393929362	0.549300635	NA	NA	3.02E-16	4.04E-16
Bifidobacterium	9.43E-07	7.29E-06	9.34E-35	2.21E-34	2.10E-20	3.31E-20
Bilophila	0.186051039	0.398663871	6.91E-43	4.95E-42	1.63E-50	1.82E-49
Blautia	5.37E-05	0.000334383	2.24E-108	4.46E-107	4.66E-86	1.39E-84
Brachybacterium	0.456492591	0.616114639	NA	NA	2.73E-17	3.72E-17
Brevibacterium	0.322282695	0.47875907	NA	NA	3.98E-15	5.22E-15
Brevundimonas	0.387916615	0.549410167	NA	NA	2.21E-16	2.91E-16
Burkholderia	0.490459271	0.650571904	5.58E-27	7.86E-27	NA	NA
Burkholderiales_noname	0.669984326	0.813764844	0.007896049	0.008398169	0.000544463	0.000600207
Butyricicoccus	0.444722754	0.614552877	4.81E-23	6.30E-23	5.87E-14	7.33E-14
Butyricimonas	0.451690264	0.623099928	3.01E-27	4.32E-27	6.66E-15	8.46E-15
Butyrivibrio	0.513276992	0.681229124	8.20E-20	1.02E-19	2.27E-15	2.92E-15
C2likevirus	0.000762684	0.003208854	0.003668504	0.003918713	6.27E-09	7.46E-09
Campylobacter	7.72E-19	1.49E-17	3.07E-20	3.90E-20	9.40E-05	0.000104827
Candidatus_Saccharibacteria_noname	0.44162115	0.612078314	NA	NA	2.64E-17	3.62E-17
Candidatus_Saccharibacteria_noname_unclassified	0.433343077	0.598050297	3.60E-20	4.59E-20	1.36E-18	1.92E-18
Capnocytophaga	0.454101571	0.608445824	NA	NA	5.20E-16	6.74E-16
Cardiobacteriaceae_unclassified	0.50627138	0.674191937	2.27E-25	3.13E-25	2.53E-17	3.42E-17
Cardiobacterium	0.488306205	0.661961882	4.42E-25	5.94E-25	NA	NA
Catenibacterium	0.569985146	0.715587792	2.54E-11	3.01E-11	5.74E-08	6.75E-08
Caulobacter	0.501967284	0.66021352	NA	NA	1.60E-17	2.17E-17
Citrobacter	0.527300576	0.693564505	2.07E-16	2.51E-16	1.19E-13	1.49E-13
Citromicrobium	0.455113235	0.610160325	NA	NA	5.45E-18	7.46E-18
Clavibacter	0.484659561	0.64323187	NA	NA	6.40E-18	8.84E-18
Clostridiaceae_noname	0.175761088	0.337715028	0.395854201	0.39960503	0.087900571	0.090738874
Clostridiales_Family_XI_Incertae_Sedis_noname	0.335301557	0.497931227	NA	NA	9.89E-18	1.36E-17
Clostridiales_Family_XIII_Incertae_Sedis_noname	0.46973466	0.635965383	NA	NA	1.39E-16	1.82E-16
Clostridiales_Family_XIII_Incertae_Sedis_unclassified	0.146410781	0.264056082	4.31E-23	5.73E-23	1.16E-10	1.40E-10
Clostridiales_noname	9.05E-07	7.00E-06	1.47E-06	1.65E-06	1.81E-32	1.40E-31
Clostridium	0.53663554	0.745752961	3.10E-107	5.56E-106	4.27E-96	2.03E-94
Collinsella	4.31E-08	4.09E-07	7.86E-60	8.44E-59	1.30E-48	1.46E-47
Comamonas	0.409341601	0.567940546	NA	NA	5.10E-16	6.53E-16
Coprobacillus	0.200433046	0.362395195	6.31E-07	7.11E-07	0.036350231	0.037955474
Coprobacter	0.56161426	0.726510904	2.97E-06	3.31E-06	2.43E-05	2.76E-05
Coprococcus	0.037316341	0.122431501	1.36E-48	1.29E-47	1.17E-37	1.16E-36
Coriobacteriaceae_noname	0.161879235	0.278352174	6.26E-27	8.92E-27	1.26E-11	1.55E-11
Corynebacterium	0.039995311	0.098599596	1.57E-27	2.24E-27	1.69E-09	2.00E-09
Cryptobacterium	0.493301775	0.657719234	5.44E-27	7.61E-27	NA	NA
Deinococcus	0.450343046	0.610583212	9.42E-27	1.32E-26	1.16E-16	1.58E-16
Delftia	0.453493757	0.614240054	NA	NA	2.67E-17	3.58E-17
Dermabacteraceae_unclassified	0.394278536	0.552302426	NA	NA	3.52E-17	4.68E-17
Dermatophilaceae_unclassified	0.527901466	0.688625481	1.56E-26	2.20E-26	NA	NA
Desulfovibrio	0.000915386	0.004206157	0.000624758	0.00068314	0.481583493	0.485690811
Dialister	0.433611281	0.656201966	0.058397153	0.060922494	0.000778608	0.000863022
Dietzia	0.43587249	0.598562186	NA	NA	8.00E-19	1.16E-18
Dorea	4.86E-06	3.48E-05	1.21E-93	1.77E-92	1.01E-68	1.52E-67
Dysgonomonas	0.489816874	0.650086172	2.15E-25	2.95E-25	2.14E-16	2.82E-16
Eggerthella	0.011782375	0.045852821	4.11E-23	5.44E-23	6.25E-18	8.94E-18
Eikenella	0.483960037	0.647836993	1.71E-23	2.24E-23	4.75E-18	6.73E-18
Enhydrobacter	0.383207697	0.542347742	2.59E-25	3.48E-25	3.00E-17	4.13E-17
Enterobacter	0.100264392	0.198799276	6.96E-08	7.84E-08	5.31E-12	6.50E-12
Enterobacteriaceae_noname	0.499883323	0.660091407	1.69E-23	2.24E-23	1.44E-17	1.97E-17
Enterococcus	0.562955732	0.72847819	2.17E-17	2.71E-17	7.69E-12	9.40E-12
Epsilon15likevirus	0.48523163	0.657881022	7.79E-24	1.02E-23	3.47E-19	5.03E-19
Erysipelotrichaceae_noname	0.334165308	0.56245291	3.17E-19	4.03E-19	2.13E-23	4.52E-23
Erythrovirus	NA	NA	2.66E-23	3.56E-23	7.59E-17	1.01E-16
Escherichia	9.79E-08	8.97E-07	0.269984688	0.274927557	1.90E-23	4.41E-23
Eubacterium	9.25E-05	0.000538396	1.79E-103	2.88E-102	6.27E-72	1.22E-70
Exiguobacterium	0.469640888	0.633576835	NA	NA	1.61E-16	2.16E-16
Facklamia	0.160692444	0.280086798	NA	NA	1.25E-12	1.54E-12
Faecalibacterium	0.000153692	0.000833103	1.97E-87	2.61E-86	5.38E-70	9.16E-69
Finegoldia	4.54E-16	6.40E-15	NA	NA	0.122170324	0.125445672
Flavonifractor	0.000138729	0.000761922	1.35E-82	1.67E-81	2.06E-54	2.59E-53
Fusobacterium	0.025003503	0.059725096	1.56E-23	2.04E-23	6.94E-07	8.06E-07
Gammaretrovirus	0.424136932	0.599878355	4.25E-25	5.62E-25	3.97E-17	5.25E-17
Gardnerella	0.135020475	0.251641621	2.22E-24	2.96E-24	4.37E-11	5.30E-11
Gemella	0.176827461	0.294306907	3.35E-26	4.63E-26	1.26E-11	1.54E-11
Gordonibacter	1.43E-06	9.79E-06	0.624957063	0.627046572	2.13E-08	2.52E-08
Granulicatella	0.428831754	0.579470952	6.64E-22	8.62E-22	7.23E-14	9.16E-14
Gyrovirus	0.569851433	0.727035068	4.63E-24	6.22E-24	NA	NA
Haemophilus	0.000257829	0.001280814	0.15843273	0.161913683	0.037832521	0.039464636
Halomonas	0.448481606	0.605677852	3.36E-28	4.88E-28	3.59E-17	4.83E-17
Helicobacter	0.421022376	0.582113801	5.45E-25	7.43E-25	7.75E-19	1.14E-18
Holdemania	2.85E-15	4.41E-14	2.45E-62	2.63E-61	1.21E-21	1.98E-21
Hyphomicrobiaceae_unclassified	0.447866689	0.617058476	NA	NA	1.64E-17	2.22E-17
Inovirus	0.432213604	0.605282308	2.48E-26	3.44E-26	3.44E-17	4.65E-17
Jonquetella	0.185063748	0.29822645	2.12E-23	2.78E-23	2.40E-11	2.92E-11
Kingella	0.450903462	0.60222371	NA	NA	9.83E-15	1.24E-14
Klebsiella	0.047999235	0.133678538	0.121326356	0.124899045	0.001979958	0.002150272
Kocuria	0.400238902	0.567510261	NA	NA	3.67E-14	4.58E-14
Lachnospiraceae_noname	1.80E-06	1.38E-05	3.29E-135	2.34E-133	7.22E-117	1.37E-114
Lactobacillus	0.376424438	0.543496258	1.39E-09	1.59E-09	7.90E-10	9.45E-10
Lactococcus	0.428204685	0.591391624	1.45E-19	1.82E-19	1.73E-09	2.04E-09
Lambdalikevirus	0.4718011	0.634215641	3.90E-27	5.42E-27	6.66E-17	9.00E-17
Lautropia	0.411013609	0.5708636	NA	NA	1.06E-11	1.27E-11
Leptotrichia	0.428420476	0.587140344	6.08E-28	8.78E-28	4.20E-16	5.58E-16
Leptotrichiaceae_unclassified	0.409948893	0.573442467	NA	NA	3.89E-16	5.10E-16
Leuconostoc	0.448420782	0.604323663	2.56E-23	3.35E-23	1.86E-15	2.40E-15
Listeria	0.534433486	0.690752565	3.54E-21	4.49E-21	4.42E-18	6.30E-18
Malassezia	0.437006993	0.595896971	NA	NA	3.68E-16	4.77E-16
Marvinbryantia	0.548035007	0.695706524	1.26E-21	1.61E-21	7.47E-13	9.46E-13
Megamonas	0.44847885	0.618001616	1.67E-21	2.12E-21	1.53E-12	1.90E-12
Megasphaera	0.580496761	0.738671211	8.37E-14	1.01E-13	1.29E-07	1.51E-07
Methanobrevibacter	2.72E-06	1.95E-05	0.123069636	0.12639845	0.019293482	0.020342595
Methanosphaera	0.443608021	0.610755782	1.01E-26	1.40E-26	NA	NA
Methylobacterium	0.438744646	0.593701816	NA	NA	1.01E-17	1.40E-17
Meyerozyma	0.437773404	0.607776274	NA	NA	3.59E-19	5.31E-19
Micrococcus	0.459366996	0.622942814	NA	NA	1.37E-18	1.96E-18
Mitsuokella	0.471515464	0.62623527	6.80E-25	9.13E-25	3.83E-18	5.39E-18
Mobiluncus	2.34E-14	3.24E-13	7.75E-25	1.03E-24	0.312706702	0.317231784
Morganella	0.452089518	0.602714883	1.29E-27	1.81E-27	1.13E-16	1.49E-16
Mulikevirus	0.472362405	0.649695588	3.42E-28	5.06E-28	1.25E-18	1.80E-18
Naumovozyma	0.486881631	0.652329396	2.28E-25	3.07E-25	NA	NA
Neisseria	0.41016017	0.557798277	3.83E-27	5.46E-27	2.90E-17	3.91E-17
Nocardioides	0.448401567	0.609525286	1.74E-24	2.33E-24	1.91E-16	2.56E-16
Odoribacter	0.00043836	0.002168064	2.70E-30	4.40E-30	1.42E-16	1.92E-16
Olsenella	0.420559619	0.588315616	1.96E-25	2.63E-25	2.47E-14	3.07E-14
Oribacterium	0.511306358	0.668527034	2.63E-23	3.39E-23	1.67E-17	2.28E-17
Oscillibacter	0.018706066	0.070367175	2.73E-124	1.10E-122	2.53E-108	1.60E-106
Oxalobacter	0.033573146	0.090508497	0.000110959	0.000121199	2.08E-10	2.49E-10
P22likevirus	0.507620505	0.669097727	4.23E-25	5.60E-25	8.27E-19	1.21E-18
P2likeviruses	0.437425762	0.607028775	1.11E-24	1.48E-24	NA	NA
Pantoea	0.539863341	0.698568937	1.02E-24	1.34E-24	3.13E-18	4.32E-18
Papillomaviridae_noname	0.393240454	0.562882028	NA	NA	2.27E-16	3.00E-16
Parabacteroides	1.29E-18	2.50E-17	3.22E-108	6.29E-107	1.46E-86	4.78E-85
Paraprevotella	0.237867897	0.411541596	0.103897217	0.106810263	0.076262818	0.079050476
Parasutterella	0.697838053	0.83411469	0.012201781	0.012858018	0.0013979	0.001527013
Parvimonas	0.266261693	0.416892656	5.27E-25	7.15E-25	6.10E-13	7.39E-13
Pediococcus	0.457982895	0.608206182	1.17E-26	1.62E-26	4.47E-17	6.01E-17
Peptoniphilus	3.63E-07	2.48E-06	NA	NA	0.103680467	0.106240192
Peptostreptococcaceae_noname	0.005387178	0.018568399	0.014306453	0.014926369	1.52E-06	1.73E-06
Peptostreptococcus	1.78E-05	9.54E-05	1.44E-25	1.93E-25	0.015392572	0.016117425
Phascolarctobacterium	0.554405457	0.71085812	9.66E-15	1.18E-14	2.16E-09	2.55E-09
PhiCD119likevirus	NA	NA	1.69E-24	2.26E-24	3.24E-19	4.68E-19
Plesiomonas	0.440387741	0.607857251	NA	NA	5.02E-17	6.72E-17
Polyomavirus	0.450076496	0.618339337	NA	NA	1.48E-17	2.02E-17
Porphyromonas	5.25E-55	8.28E-53	0.541439713	0.54454767	1.03E-57	1.32E-56
Prevotella	8.18E-33	4.95E-31	0.002349329	0.002549494	3.55E-35	3.29E-34
Propionibacteriaceae_unclassified	0.107449244	0.216099907	5.76E-22	7.54E-22	4.56E-11	5.53E-11
Propionibacterium	0.060192033	0.136382459	5.17E-23	6.83E-23	1.80E-08	2.12E-08
Propionimicrobium	0.438668271	0.589174396	NA	NA	2.86E-16	3.78E-16
Proteus	0.411791012	0.566179469	2.17E-23	2.82E-23	1.46E-16	1.98E-16
Providencia	0.449449184	0.624469583	1.04E-26	1.46E-26	NA	NA
Pseudoclavibacter	0.45754587	0.620172737	NA	NA	5.96E-16	7.67E-16
Pseudoflavonifractor	9.91E-06	6.18E-05	9.94E-08	1.13E-07	0.358782812	0.363311235
Pseudomonas	0.484820694	0.652642861	1.31E-12	1.54E-12	1.97E-12	2.41E-12
Pyramidobacter	0.490123975	0.648705501	4.09E-22	5.23E-22	2.63E-18	3.74E-18
Rahnella	0.48316143	0.648587227	2.03E-26	2.79E-26	NA	NA
Raoultella	0.475151653	0.641205297	4.13E-24	5.54E-24	2.72E-17	3.65E-17
Retroviridae_noname	0.465089121	0.624077857	2.40E-25	3.27E-25	5.19E-16	6.76E-16
Rhodobiaceae_unclassified	0.459062757	0.614751392	NA	NA	7.21E-18	9.98E-18
Roseburia	7.77E-28	3.13E-26	9.58E-122	3.09E-120	2.00E-75	4.70E-74
Roseolovirus	0.413022258	0.555568978	5.58E-25	7.25E-25	2.44E-17	3.24E-17
Roseomonas	0.461026771	0.622523705	NA	NA	2.13E-18	2.99E-18
Rothia	0.228469225	0.386534504	1.19E-11	1.41E-11	5.00E-05	5.57E-05
Ruminococcaceae_noname	0.130204418	0.295725255	2.28E-09	2.64E-09	3.54E-06	4.01E-06
Ruminococcus	0.00011612	0.000649213	8.81E-46	7.36E-45	1.35E-32	1.14E-31
Saccharomyces	0.542325035	0.701005181	2.16E-22	2.85E-22	1.73E-16	2.33E-16
Saccharomycetaceae_unclassified	0.497614794	0.660260165	1.80E-25	2.44E-25	2.03E-14	2.52E-14
Salmonella	0.516061173	0.670413051	1.21E-22	1.57E-22	1.70E-17	2.31E-17
Scardovia	0.464970233	0.626078629	1.44E-23	1.91E-23	1.44E-16	1.92E-16
Selenomonas	0.492762546	0.653335812	4.13E-28	6.14E-28	NA	NA
Serratia	0.499017671	0.655490574	4.37E-26	6.03E-26	NA	NA
Shewanella	0.412428743	0.588469778	NA	NA	1.54E-17	2.11E-17
Shigella	0.471120278	0.637273539	9.64E-26	1.32E-25	4.88E-19	7.00E-19
Siphoviridae_noname	0.557879116	0.722459429	2.93E-21	3.78E-21	4.61E-17	6.23E-17
Slackia	0.528611173	0.687554656	6.73E-12	7.94E-12	7.97E-06	8.97E-06
Solobacterium	0.060736392	0.132839288	3.25E-25	4.44E-25	6.08E-09	7.26E-09
Sphingobacterium	0.451642147	0.616656692	NA	NA	1.78E-16	2.40E-16
Sphingobium	0.455586649	0.606578837	NA	NA	6.57E-16	8.33E-16
Sphingopyxis	0.481224771	0.62734856	NA	NA	1.40E-15	1.82E-15
Staphylococcus	0.504022601	0.677467869	8.97E-25	1.22E-24	1.64E-14	2.10E-14
Stenotrophomonas	0.422256128	0.585714548	NA	NA	8.34E-18	1.14E-17
Stomatobaculum	0.441396511	0.605762912	3.49E-28	4.91E-28	NA	NA
Streptococcus	4.82E-05	0.000293061	6.61E-32	1.23E-31	5.52E-64	8.04E-63
Subdoligranulum	2.19E-19	4.95E-18	2.22E-134	1.20E-132	3.26E-84	8.86E-83
Sutterella	0.432085825	0.596797694	1.93E-08	2.18E-08	6.71E-05	7.53E-05
Sutterellaceae_unclassified	0.434535918	0.605890477	2.34E-05	2.58E-05	0.012793822	0.013525062
Synergistes	0.527458644	0.67985948	2.35E-22	3.00E-22	2.45E-17	3.24E-17
T4likevirus	0.466840501	0.609776567	2.33E-26	3.26E-26	5.99E-17	8.09E-17
Thiomonas	NA	NA	3.33E-26	4.55E-26	8.55E-20	1.26E-19
Tropheryma	0.475555101	0.634409406	2.39E-21	3.13E-21	NA	NA
Tunalikevirus	0.434490359	0.600874724	5.16E-27	7.14E-27	NA	NA
Turicella	0.450376485	0.605069514	NA	NA	2.00E-16	2.68E-16
Turicibacter	0.327418612	0.491070723	3.49E-17	4.35E-17	1.90E-18	2.78E-18
Ureaplasma	0.417008141	0.58862577	NA	NA	3.57E-16	4.57E-16
Varibaculum	1.10E-08	9.87E-08	7.83E-26	1.06E-25	0.269984113	0.274423101
Veillonella	1.23E-16	1.94E-15	4.76E-40	2.22E-39	4.26E-05	4.83E-05
Weissella	0.439539374	0.606459927	2.17E-24	2.92E-24	3.68E-16	4.79E-16
Yersinia	0.495468315	0.660455751	8.26E-28	1.19E-27	NA	NA
